# TRAP1 *S*-nitrosylation as a model of population-shift mechanism to study the effects of nitric oxide on redox-sensitive oncoproteins

**DOI:** 10.1101/2022.12.11.519943

**Authors:** Elena Papaleo, Matteo Tiberti, Matteo Arnaudi, Chiara Pecorari, Fiorella Faienza, Lisa Cantwell, Kristine Degn, Francesca Pacello, Andrea Battistoni, Matteo Lambrughi, Giuseppe Filomeni

**Affiliations:** Cancer Structural Biology, Danish Cancer Society Research Center, 2100, Copenhagen, Denmark; Cancer Systems Biology, Section for Bioinformatics, Department of Health and Technology, Technical University of Denmark, 2800, Lyngby, Denmark; Redox Biology, Danish Cancer Society Research Center, 2100, Copenhagen, Denmark; Department of Biology, University of Rome Tor Vergata, 00133, Rome, Italy; Center for Healthy Aging, Copenhagen University, 2200, Copenhagen, Denmark

**Keywords:** redox switch, TRAP1, disulfide, cysteine, molecular simulations, redox signaling, bioinformatics

## Abstract

*S*-nitrosylation is a post-translational modification in which nitric oxide (NO) binds to the thiol group of cysteine, generating an *S*-nitrosothiol (SNO) adduct. *S*-nitrosylation has different physiological roles, and its alteration has also been linked to a growing list of pathologies, including cancer. SNO can affect the function and stability of different proteins, such as the mitochondrial chaperone TRAP1. Interestingly, the SNO site (C501) of TRAP1 is in the proximity of another cysteine (C527). This feature suggests that the *S*-nitrosylated C501 could engage in a disulfide bridge with C527 in TRAP1, resembling the well-known ability of *S*-nitrosylated cysteines to resolve in disulfide bridge with vicinal cysteines. We used enhanced sampling simulations and in-vitro biochemical assays to address the structural mechanisms induced by TRAP1 *S-*nitrosylation. We showed that the SNO site induces conformational changes in the proximal cysteine and favors conformations suitable for disulfide-bridge formation. We explored 4172 known *S*-nitrosylated proteins using high-throughput structural analyses. Furthermore, we carried out coarse-grain simulations of 44 proteins to account for protein dynamics in the analyses. This resulted in the identification of up to 1248 examples of proximal cysteines which could sense the redox state of the SNO site, opening new perspectives on the biological effects of redox switches. In addition, we devised two bioinformatic workflows (https://github.com/ELELAB/SNO_investigation_pipelines) to identify proximal or vicinal cysteines for a SNO site with accompanying structural annotations. Finally, we analyzed mutations in tumor suppressor or oncogenes in connection with the conformational switch induced by *S*-nitrosylation. We classified the variants as neutral, stabilizing, or destabilizing with respect to the propensity to be *S*-nitrosylated and to undergo the population-shift mechanism. The methods applied here provide a comprehensive toolkit for future high-throughput studies of new protein candidates, variant classification, and a rich data source for the research community in the NO field.
