## Supplementary Table S2 for "TRAP1 *S*-nitrosylation as a model of population-shift mechanism to study the effects of nitric oxide on redox-sensitive oncoproteins"

### Sheet: Sheet1
Table S2. Summary of molecular dynamics simulations used in the study. WT-metaD indicates well-tempered metadynamics and MD indicates unbiased molecular dynamics.
INITIAL STRUCTURE	CYS STATUS	SAMPLING METHOD	FORCE FIELD	SIMULATION LENGHT
TRAP1(227-483)	SH	WT-metaD	ff99SBnmr1	300 ns
TRAP1(227-483)	SH	WT-metaD	ff99SB*-ILDN	350 ns
TRAP1(227-483)	SH	WT-metaD	gromos54a7	350 ns
TRAP1(227-483)	SH	WT-metaD	CHARMM22star	300 ns
TRAP1(227-483)	SH	WT-metaD	CHARMM27	300 ns
TRAP1(227-483)	SH	WT-metaD	CHARMM36	300 ns
TRAP1(227-483)	SH	WT-metaD	RSFF1	300 ns
TRAP1(227-483)	SH	WT-metaD	RSFF2	300 ns
TRAP1(227-483)	SNO	WT-metaD	ff99SB*-ILDN	400 ns
TRAP1(227-483)	SNO	WT-metaD	gromos54a7	400 ns
TRAP1(227-483)	SS	MD	ff99SB*-ILDN	1000 ns
