## Supplementary Table S3 for "TRAP1 *S*-nitrosylation as a model of population-shift mechanism to study the effects of nitric oxide on redox-sensitive oncoproteins"

### Sheet: Sheet 1 - cysdb_proxy_SASA_HUMA
Table S3. Summary of 44 human proteins selected for coarse grain simulations. We reported the residue range used in the models, the pLDDT scores, DSSP class, relative side-chain solvent accessibility, and distance between the two cysteines.
	residue	up_id	up_ac	Gene name	Trimming for CABS-flex	pubmed_id	proximal_cys	proximal_cys_pLDDT	proximal_cys_DSSP	proximal_cys_sas_sc_rel	SNO_site_pLDDT	SNO_site_DSSP	SNO_site_sas_sc_rel	sno_cys_distance
1	73	THIO_HUMAN	P10599	TXN	1 to 105	17606900;16408020	32	97.24	-	5.7	96.39	S	0.7	7.292926
14	303	XIAP_HUMAN	P98170	XIAP	1 to 497	22178444;19273858	327	85.03	-	0.1	83.11	T	18.8	3.7015467
66	160	ADK_HUMAN	P55263	ADK	30 to 362	19483679	106	98.74	E	0	98.03	G	21.7	5.96467
70	405	AGRIN_HUMAN	O00468	AGRN	244 to 620	19483679	395	80.02	-	0.7	84.36	E	16.1	2.037919
71	405	AGRIN_HUMAN	O00468	AGRN	244 to 620	19483679	414	85.45	E	0.39	84.36	E	16.1	5.7308645
85	99	ALBU_HUMAN	P02768	ALB	1 to 609	25040305	114	97.87	G	0	96.01	T	17.4	7.881426
86	99	ALBU_HUMAN	P02768	ALB	1 to 609	25040305	115	97.52	G	20.5	96.01	T	17.4	2.0387115
89	115	ALBU_HUMAN	P02768	ALB	1 to 609	25040305	99	96.01	T	17.4	97.52	G	20.5	2.0387115
90	125	ALBU_HUMAN	P02768	ALB	1 to 609	25040305	114	97.87	G	0	97.71	H	16.1	2.0384254
96	201	ALBU_HUMAN	P02768	ALB	1 to 609	25040305	192	98.2	H	0	97.94	H	28.2	2.046485
99	289	ALBU_HUMAN	P02768	ALB	1 to 609	25040305	302	97.96	H	0.3	98.33	H	10.3	7.145618
100	289	ALBU_HUMAN	P02768	ALB	1 to 609	25040305	303	98.11	H	6.4	98.33	H	10.3	2.0409307
103	313	ALBU_HUMAN	P02768	ALB	1 to 609	25040305	302	97.96	H	0.3	98.16	H	0.26	2.0419421
104	313	ALBU_HUMAN	P02768	ALB	1 to 609	25040305	303	98.11	H	6.4	98.16	H	0.26	7.830724
105	385	ALBU_HUMAN	P02768	ALB	1 to 609	25040305	340	97.21	H	20.3	97.2	T	15.7	2.0399983
108	472	ALBU_HUMAN	P02768	ALB	1 to 609	25040305	461	97.19	H	0.7	96.66	H	23.1	2.0493875
113	511	ALBU_HUMAN	P02768	ALB	1 to 609	25040305	500	98.09	H	0.4	98.26	H	25.5	2.0473332
116	591	ALBU_HUMAN	P02768	ALB	1 to 609	25040305	582	95.03	H	0	95.41	H	16.8	2.065033
142	436	AMPM2_HUMAN	P50579	METAP2	108 to 478	19483679	380	98.67	-	18.5	98.61	H	0.15	7.1068945
232	105	CALR_HUMAN	P27797	CALR	17 to 404	25040305;2212679	137	94.98	E	51.3	96.34	E	23.7	2.061102
235	571	CAND1_HUMAN	Q86VP6	CAND1	1 to 592	19483679	592	97.16	H	0.1	94.84	H	11.8	6.8683257
271	918	CLH1_HUMAN	Q00610	CLTC	1 to 1629	19483679	934	64.32	H	4.6	66.32	H	27.3	4.985428
315	40	CSRP1_HUMAN	P21291	CSRP1	6 to 178	25040305	58	90.89	E	0.12	89.51	T	28.6	3.7010498
316	40	CSRP1_HUMAN	P21291	CSRP1	6 to 178	25040305	61	88.49	H	7.5	89.51	T	28.6	3.8207774
317	58	CSRP1_HUMAN	P21291	CSRP1	6 to 178	2212679	37	90.78	-	0	90.89	E	0.12	4.04728
318	58	CSRP1_HUMAN	P21291	CSRP1	6 to 178	2212679	40	89.51	T	28.6	90.89	E	0.12	3.7010498
319	122	CSRP1_HUMAN	P21291	CSRP1	6 to 178	25040305	143	86.97	T	23.2	84.66	T	37.3	3.8104744
320	167	CSRP1_HUMAN	P21291	CSRP1	6 to 178	2212679	146	89.78	-	0	89.37	E	20.6	4.3253927
321	167	CSRP1_HUMAN	P21291	CSRP1	6 to 178	2212679	149	89.08	T	0.39	89.37	E	20.6	3.979835
354	147	DEST_HUMAN	P60981	DSTN	1 to 165	19483679	135	89.63	E	0.7	86.45	H	0.42	5.5445576
372	373	DYRK2_HUMAN	Q92630	DYRK2	151 to 537	24105792	347	98.22	S	1.2	97.06	E	14.5	3.9840617
387	190	EGFR_HUMAN	P00533	EGFR	1 to 1072	22178444;19056486	199	97.37	B	0	94.17	-	11.6	2.0252414
388	190	EGFR_HUMAN	P00533	EGFR	1 to 1072	22178444;19056486	207	97.61	B	0.14	94.17	-	11.6	6.9447045
432	231	FIBB_HUMAN	P02675	FGB	107 to 491	25040305	316	95.66	-	0	92.4	-	13.2	2.0202274
434	365	FIBG_HUMAN	P02679	FGG	172 to 423	25040305	352	97.81	H	0	95.91	S	28.7	2.0451243
437	104	FTO_HUMAN	Q9C0B1	FTO	1 to 505	19483679	326	94.4	-	26.2	98.09	B	10.5	4.2846775
443	317	GBB2_HUMAN	P62879	GNB2	1 to 340	21278135	103	98.75	E	0	98.77	E	10.3	7.1439533
475	366	HEMO_HUMAN	P02790	HPX	43 to 408	25040305	408	96.97	E	0.6	96.5	-	20.9	2.0414436
484	266	HPT_HUMAN	P00738	HP	34 to 406	25040305	149	97.76	-	34.6	98.32	B	10.5	2.0373423
487	381	HPT_HUMAN	P00738	HP	34 to 406	25040305	351	89.1	-	21.6	83.82	T	0.15	2.0413775
545	42	KAD2_HUMAN	P54819	AK2	15 to 239	24105792;25040305	92	95.34	G	0.6	95.73	E	10.7	2.029606
567	59	LSM4_HUMAN	Q9Y4Z0	LSM4	1 to 91	24105792	45	97.33	E	0	97.86	E	12.3	7.4997907
585	81	MIF_HUMAN	P14174	MIF	1 to 115	19483679;24105792;25040305	60	98.93	E	0	98.79	H	19.2	7.3764024
665	127	MTR1A_HUMAN	P48039	MTNR1A	21 to 331	22178444;15978051	206	96.97	H	4.4	93.28	H	17.7	7.349539
678	96	NADC_HUMAN	Q15274	QPRT	1 to 297	19483679	69	98.73	-	0	98.73	H	17.7	4.973862
720	30	NH2L1_HUMAN	P55769	SNU13	1 to 128	19483679	93	98.11	T	0	96.6	H	22.4	6.7030025
726	320	NMDE1_HUMAN	Q12879	GRIN2A	32 to 387	22178444;17434127;17196530;12183209	87	87.86	H	6.4	79.55	T	22.9	2.0290408
727	744	NMDZ1_HUMAN	Q05586	GRIN1	1 to 868	9182795;17434127;12183209;22178444;17196530	798	79.93	-	27.8	87.12	S	48.3	2.0347593
728	798	NMDZ1_HUMAN	Q05586	GRIN1	1 to 868	9182795;17434127;12183209;22178444;17196530	744	87.12	S	48.3	79.93	-	27.8	2.0347593
739	974	NU155_HUMAN	O75694	NUP155	11 to 1391	19483679	917	93.4	H	1.9	93.29	H	18.7	4.4320135
741	80	NUMA1_HUMAN	Q14980	NUMA1	1 to 153	22178444	65	82.5	H	0.8	58.55	-	27.5	4.292016
762	124	P53_HUMAN	P04637	TP53	91 to 289	23796488;15998249;7791795	135	98.18	E	0.1	97.3	E	15.5	5.42324
763	124	P53_HUMAN	P04637	TP53	91 to 289	23796488;15998249;7791795	141	97.5	E	0	97.3	E	15.5	3.8915358
765	612	P5CS_HUMAN	P54886	ALDH18A1	59 to 795	19483679	584	98.51	E	0	92.11	T	28.6	7.0127473
769	25	PEBB_HUMAN	Q13951	CBFB	1 to 128	24105792	124	96.47	E	25.4	93.36	E	23.5	8.086026
821	26	RAB14_HUMAN	P61106	RAB14	7 to 193	19483679	40	66.32	-	18.2	94.53	H	24.3	5.5311084
853	75	RINI_HUMAN	P13489	RNH1	1 to 461	22178444	45	96.71	H	0	97.23	H	0.19	6.2596073
860	92	RL30_HUMAN	P62888	RPL30	1 to 102	22178444;25040305;18335467	52	93.91	S	1.9	95.18	S	21.4	4.580479
887	134	RNF41_HUMAN	Q9H4P4	RNF41	1 to 317	24105792	116	92.79	-	0.1	93.87	H	0.2	3.3614786
888	134	RNF41_HUMAN	Q9H4P4	RNF41	1 to 317	24105792	120	91.66	T	0.2	93.87	H	0.2	3.8825815
891	317	RRP12_HUMAN	Q5JTH9	RRP12	118 to 1095	19483679	261	94.69	H	17.2	91.12	G	26.2	7.478272
924	281	SERA_HUMAN	O43175	PHGDH	1 to 533	22178444;18335467	234	98.07	-	0.8	98.19	-	30.4	7.8544145
961	501	SYYC_HUMAN	P54577	YARS1	364 to 528	19483679	519	95.87	-	0	96.49	S	19.9	4.847583
972	54	TBA4A_HUMAN	P68366	TUBA4A	1 to 448	20140087	129	94.51	-	0.3	93.22	E	35.2	7.8615994
990	239	TBB5_HUMAN	P07437	TUBB	1 to 444	19483679;25040305	354	90.9	E	13.4	88.89	H	13.7	7.526829
1013	554	TGM2_HUMAN	P21980	TGM2	1 to 687	2212679	524	94.07	E	0.2	90.09	T	24.3	5.861897
1033	501	TRAP1_HUMAN	Q12931	TRAP1	93 to 704	19483679	527	98.13	E	0.2	96.99	E	12.4	4.467908
1082	339	XRCC5_HUMAN	P13010	XRCC5	1 to 538	19483679	249	94.33	E	0.6	93.7	E	22.8	6.6157312
