## Supplementary Table S4 for "TRAP1 *S*-nitrosylation as a model of population-shift mechanism to study the effects of nitric oxide on redox-sensitive oncoproteins"

### Sheet: Sheet 1 - cysdb_proxy_SASA_HUMA
Table S4. Strucutural classes for SNO sites and proximal cysteines in the 44 human proteins selected for coarse grain simulations. We also report the DSSP classification in the initial AlphaFold model and the initial distance between the two cysteines.
	SNO site	up_id	up_ac	Gene name	proximal_cys	proximal_cys_DSSP_secondary_structure	SNO_site_DSSP_secondary_structure	group	sno_cys_distance
1	73	THIO_HUMAN	P10599	TXN	32	-	S	loop-loop	7.292926
14	303	XIAP_HUMAN	P98170	XIAP	327	-	T	loop-loop	3.7015467
66	160	ADK_HUMAN	P55263	ADK	106	E	G	loop-strand	5.96467
70	405	AGRIN_HUMAN	O00468	AGRN	395	-	E	strand-loop	2.037919
71	405	AGRIN_HUMAN	O00468	AGRN	414	E	E	strand-strand	5.7308645
85	99	ALBU_HUMAN	P02768	ALB	114	G	T	helix-helix	7.881426
86	99	ALBU_HUMAN	P02768	ALB	115	G	T	helix-helix	2.0387115
89	115	ALBU_HUMAN	P02768	ALB	99	T	G	helix-helix	2.0387115
90	125	ALBU_HUMAN	P02768	ALB	114	G	H	helix-helix	2.0384254
96	201	ALBU_HUMAN	P02768	ALB	192	H	H	helix-helix	2.046485
99	289	ALBU_HUMAN	P02768	ALB	302	H	H	helix-helix	7.145618
100	289	ALBU_HUMAN	P02768	ALB	303	H	H	helix-helix	2.0409307
103	313	ALBU_HUMAN	P02768	ALB	302	H	H	helix-helix	2.0419421
104	313	ALBU_HUMAN	P02768	ALB	303	H	H	helix-helix	7.830724
105	385	ALBU_HUMAN	P02768	ALB	340	H	T	helix-helix	2.0399983
108	472	ALBU_HUMAN	P02768	ALB	461	H	H	helix-helix	2.0493875
113	511	ALBU_HUMAN	P02768	ALB	500	H	H	helix-helix	2.0473332
116	591	ALBU_HUMAN	P02768	ALB	582	H	H	helix-helix	2.065033
142	436	MAP2_HUMAN	P50579	METAP2	380	-	H	helix-loop	7.1068945
232	105	CALR_HUMAN	P27797	CALR	137	E	E	strand-strand	2.061102
235	571	CAND1_HUMAN	Q86VP6	CAND1	592	H	H	helix-helix	6.8683257
271	918	CLH1_HUMAN	Q00610	CLTC	934	H	H	helix-helix	4.985428
315	40	CSRP1_HUMAN	P21291	CSRP1	58	E	T	loop-strand	3.7010498
316	40	CSRP1_HUMAN	P21291	CSRP1	61	H	T	loop-helix	3.8207774
317	58	CSRP1_HUMAN	P21291	CSRP1	37	-	E	strand-loop	4.04728
318	58	CSRP1_HUMAN	P21291	CSRP1	40	T	E	strand-loop	3.7010498
319	122	CSRP1_HUMAN	P21291	CSRP1	143	T	T	loop-loop	3.8104744
320	167	CSRP1_HUMAN	P21291	CSRP1	146	-	E	strand-loop	4.3253927
321	167	CSRP1_HUMAN	P21291	CSRP1	149	T	E	strand-loop	3.979835
354	147	DEST_HUMAN	P60981	DSTN	135	E	H	helix-strand	5.5445576
372	373	DYRK2_HUMAN	Q92630	DYRK2	347	S	E	loop-loop	3.9840617
387	190	EGFR_HUMAN	P00533	EGFR	199	B	-	loop-loop	2.0252414
388	190	EGFR_HUMAN	P00533	EGFR	207	B	-	loop-loop	6.9447045
432	231	FIBB_HUMAN	P02675	FGB	316	-	-	loop-loop	2.0202274
434	365	FIBG_HUMAN	P02679	FGG	352	H	S	loop-loop	2.0451243
437	104	FTO_HUMAN	Q9C0B1	FTO	326	-	B	loop-loop	4.2846775
443	317	GBB2_HUMAN	P62879	GNB2	103	E	E	strand-strand	7.1439533
475	366	HEMO_HUMAN	P02790	HPX	408	E	-	loop-strand	2.0414436
484	266	HPT_HUMAN	P00738	HP	149	-	B	loop-loop	2.0373423
487	381	HPT_HUMAN	P00738	HP	351	-	T	loop-loop	2.0413775
545	42	KAD2_HUMAN	P54819	AK2	92	G	E	strand-helix	2.029606
567	59	LSM4_HUMAN	Q9Y4Z0	LSM4	45	E	E	strand-strand	7.4997907
585	81	MIF_HUMAN	P14174	MIF	60	E	H	helix-strand	7.3764024
665	127	MTR1A_HUMAN	P48039	MTNR1A	206	H	H	helix-helix	7.349539
678	96	NADC_HUMAN	Q15274	QPRT	69	-	H	helix-loop	4.973862
720	30	NH2L1_HUMAN	P55769	SNU13	93	T	H	helix-helix	6.7030025
726	320	NMDE1_HUMAN	Q12879	GRIN2A	87	H	T	loop-helix	2.0290408
727	744	NMDZ1_HUMAN	Q05586	GRIN1	798	-	S	loop-loop	2.0347593
728	798	NMDZ1_HUMAN	Q05586	GRIN1	744	S	-	loop-loop	2.0347593
739	974	NU155_HUMAN	O75694	NUP155	917	H	H	helix-helix	4.4320135
741	80	NUMA1_HUMAN	Q14980	NUMA1	65	H	-	loop-helix	4.292016
762	124	P53_HUMAN	P04637	TP53	135	E	E	strand-strand	5.42324
763	124	P53_HUMAN	P04637	TP53	141	E	E	strand-strand	3.8915358
765	612	P5CS_HUMAN	P54886	ALDH18A1	584	E	T	loop-strand	7.0127473
769	25	PEBB_HUMAN	Q13951	CBFB	124	E	E	strand-strand	8.086026
821	26	RAB14_HUMAN	P61106	RAB14	40	-	H	helix-loop	5.5311084
853	75	RINI_HUMAN	P13489	RNH1	45	H	H	helix-helix	6.2596073
860	92	RL30_HUMAN	P62888	RPL30	52	S	S	loop-loop	4.580479
887	134	RNF41_HUMAN	Q9H4P4	RNF41	116	-	H	helix-strand	3.3614786
888	134	RNF41_HUMAN	Q9H4P4	RNF41	120	T	H	helix-loop	3.8825815
891	317	RRP12_HUMAN	Q5JTH9	RRP12	261	H	G	helix-helix	7.478272
924	281	SERA_HUMAN	O43175	PHGDH	234	-	-	strand-loop	7.8544145
961	501	SYYC_HUMAN	P54577	YARS1	519	-	S	strand-loop	4.847583
972	54	TBA4A_HUMAN	P68366	TUBA4A	129	-	E	strand-loop	7.8615994
990	239	TBB5_HUMAN	P07437	TUBB	354	E	H	helix-strand	7.526829
1013	554	TGM2_HUMAN	P21980	TGM2	524	E	T	loop-strand	5.861897
1033	501	TRAP1_HUMAN	Q12931	TRAP1	527	E	E	strand-strand	4.467908
1082	339	XRCC5_HUMAN	P13010	XRCC5	249	E	E	strand-strand	6.6157312
