## Supplementary Table S6 for "TRAP1 *S*-nitrosylation as a model of population-shift mechanism to study the effects of nitric oxide on redox-sensitive oncoproteins"

### Sheet: C124_C141
SNO_site	proximal_Cys	mutation	effect	d_SNO-sg_CYS-sg_avg	d_SNO-sg_CYS-sg_std	pKa_SNO_avg	pKa_SNO_std	pKa_CYS_avg	pKa_CYS_std	propka_errors	sas_sc_rel_SNO_avg	sas_sc_rel_SNO_std	sas_sc_rel_CYS_avg	sas_sc_rel_CYS_std
124	141	WT	-	4.964	1.318	12.62	5.049	14.363	6.098	FALSE	1.66	2.734	0.99	1.41
124	141	M133I	neutral	5.02	1.198	12.419	5.309	15.746	4.658	FALSE	0.235	0.614	1.15	1.382
124	141	M133K	neutral	4.941	0.865	13.088	4.804	10.431	4.322	FALSE	0.94	2.479	1.68	3.159
124	141	M133L	neutral	5.67	1.232	10.536	2.012	16.017	5.015	FALSE	1.79	1.928	2.89	4.774
124	141	M133R	neutral	4.283	0.788	13.295	5.206	10.696	4.386	FALSE	1.8	3.445	0.68	1.24
124	141	M133T	neutral	4.401	1.076	12.042	5.792	14.697	5.555	FALSE	950	1.668	3.905	3.069
124	141	M133V	N.A.	4.094	0.891	13.939	6.252	16.118	6.737	TRUE	0.255	0.606	1.67	1.951
124	141	N235D	neutral	5.428	1.287	11.888	3.564	15.056	5.814	FALSE	3.085	4.43	0.61	972
124	141	N235H	stabilizing	4.291	0.919	9.652	4.857	17.596	6.051	FALSE	970	1.637	0.81	1.302
124	141	N235I	neutral	5.398	0.904	11.557	3.628	14.616	5.865	FALSE	4.77	6.329	1.595	2.882
124	141	N235K	neutral	4.246	1.123	13.82	5.359	14.702	6.412	FALSE	1.06	1.3	0.4	1.153
124	141	N235M	stabilizing	4.225	0.986	10.483	5.176	16.206	5.303	FALSE	295	471	1.445	2.435
124	141	N235S	N.A.	4.784	0.972	11.883	2.795	14.847	6.774	TRUE	455	1.468	0.515	742
124	141	N235T	stabilizing	3.851	0.58	9.856	5.651	13.933	5.529	FALSE	1.285	1.838	1.26	1.585
124	141	P142A	neutral	6.324	1.352	11.08	2.98	15.886	4.043	FALSE	0.765	1.835	2.18	2.299
124	141	P142F	neutral	5.498	1.093	11.03	3.289	14.338	4.576	FALSE	2.085	2.398	1.26	1.464
124	141	P142L	stabilizing	4.504	1.026	8.292	4.475	17.52	5.21	FALSE	0.87	1.729	0.555	0.986
124	141	P142R	neutral	4.7	1.23	9.059	6.132	15.118	6.803	FALSE	0.98	1.548	2.285	3.195
124	141	P142S	neutral	5.337	0.925	11.189	4.127	14.742	5.831	FALSE	2.165	3.933	0.775	0.901
124	141	P142T	neutral	4.344	0.895	12.768	7.479	15.203	7.814	FALSE	1.25	3.011	0.97	1.518
124	141	P278A	neutral	5.544	1.41	9.959	3.381	13.799	5.947	FALSE	1.355	2.403	1.215	1.821
124	141	P278S	neutral	5.308	1.478	10.786	3.462	16.516	5.141	FALSE	2.415	3.994	1.07	1.809
124	141	Q136E	stabilizing	4.219	0.977	11.451	4.906	15.289	4.053	FALSE	1.785	2.796	0.99	1.571
124	141	Q136H	neutral	5.602	1.553	12.449	4.403	15.165	4.501	FALSE	0.355	1.201	0.515	1.007
124	141	Q136K	stabilizing	4.088	0.829	9.431	3.687	17.44	4.563	FALSE	0.535	0.688	1.225	2.387
124	141	Q136L	neutral	5.105	1.021	9.524	5.104	14.699	3.625	FALSE	1.1	1.394	1.295	1.111
124	141	Q136R	neutral	4.356	0.992	11.948	5.712	14.604	5.146	FALSE	2.125	2.699	1.235	1.709
124	141	S116A	neutral	4.718	1.149	9.144	5.386	16.503	6.09	FALSE	2.71	3.22	1.42	1.737
124	141	S116C	neutral	6.416	1.981	11.118	3.534	15.091	4.917	FALSE	3.29	5.247	900	1.407
124	141	S116F	stabilizing	4.368	1.241	8.952	4.167	15.724	4.143	FALSE	935	1.421	2.395	3.712
124	141	S116P	stabilizing	4.492	1.016	11.16	5.411	14.133	5.188	FALSE	690	1.076	625	1.037
124	141	T123I	neutral	4.232	0.817	11.863	5.45	15.078	5.912	FALSE	1.13	2.787	645	1.55
124	141	T123S	neutral	5.244	0.994	12.206	3.639	12.342	5.646	FALSE	3.275	7.434	2.315	2.165
124	141	T125A	neutral	6.607	1.395	11.845	2.648	12.713	4.727	FALSE	2.37	4.492	2.16	2.217
124	141	T125M	neutral	5.452	0.852	12.989	2.857	12.622	2.744	FALSE	1.04	2.984	2.245	3.032
124	141	T140A	neutral	5.225	0.932	10.43	4.253	14.418	5.837	FALSE	2.065	2.165	905	1.785
124	141	T140I	neutral	5.885	1.539	9.974	4.523	12.941	3.366	FALSE	605	1.145	995	1.79
124	141	T140N	neutral	5.141	1.043	10.905	4.15	13.472	3.532	FALSE	665	1.221	2.82	2.521
124	141	T140S	stabilizing	3.93	742	9.466	4.73	16.906	5.602	FALSE	1.205	2.959	455	617
124	141	V122A	neutral	4.585	1.212	11.551	7.098	14.053	5.16	FALSE	1.845	3.685	815	1.102
124	141	V122L	neutral	5.685	1.249	10.393	2.497	15.261	5.29	FALSE	2.98	2.478	1.54	2.403
124	141	V122M	neutral	6.593	1.09	11.412	3.445	11.418	3.582	FALSE	6.965	6.117	1.13	1.098
124	141	V143L	neutral	5.213	1.016	11.734	4.018	15.247	4.434	FALSE	2.255	6.347	710	1.395
124	141	V143M	neutral	4.718	0.89	9.95	3.625	19.462	3.858	FALSE	830	1.752	1.06	2.289
124	141	V272A	neutral	4.751	0.989	12.475	5.229	14.26	5.208	FALSE	895	1.759	2.09	3.11
124	141	V272L	neutral	6.286	1.202	12.277	2.996	14.412	3.992	FALSE	235	660	205	486
124	141	V272M	stabilizing	4.39	1.202	10.834	5.55	18.921	4.316	FALSE	155	670	120	353
124	141	V274A	neutral	4.92	1.157	11.198	3.985	15.635	6.277	FALSE	420	798	1.46	2.667
124	141	V274C	destabilizing	4.833	1.222	15.882	4.245	10.892	3.175	FALSE	2.485	4.148	1.135	2.178
124	141	V274I	destabilizing	4.482	979	14.947	5.352	13.832	5.076	FALSE	1.28	2.027	1.2	2.027
124	141	V274L	N.A.	5.263	1.764	11.583	3.403	13.474	5.625	TRUE	2.785	5.134	1.16	1.583
124	141	Y234F	neutral	4.858	1.165	8.808	3.542	14.289	5.538	FALSE	6.575	5.949	1.81	2.222
124	141	Y234H	neutral	5.018	1.324	11.672	4.383	14.524	5.214	FALSE	1.175	2.737	1.165	2.271
124	141	Y236F	neutral	5.365	1.011	8.695	3.407	14.722	2.801	FALSE	740	1.337	2.26	3.465

### Sheet: C124_C135
Table S6. Summary of results for the coarse-grain simulations of the TP53 variants in the proximity of the SNO site or proximal cysteine. We reported the average distance between the two cysteines, solvent accessibility, pKa and their standard deviation. PROPKA estimates which did not provide reliable results are marked as TRUE in the 'propka_errors' column
SNO_site	proximal_Cys	mutation	effect	d_SNO-sg_CYS-sg_avg	d_SNO-sg_CYS-sg_std	pKa_SNO_avg	pKa_SNO_std	pKa_CYS_avg	pKa_CYS_std	propka_errors	sas_sc_rel_SNO_avg	sas_sc_rel_SNO_std	sas_sc_rel_CYS_avg	sas_sc_rel_CYS_std
124	135	WT	-	5.487	1.666	12.62	5.049	12.581	5.784	FALSE	1.66	2.734	0.925	2.82
124	135	M133I	neutral	5.699	1.343	12.419	5.309	12.418	3.164	FALSE	0.235	0.614	0.55	0.246
124	135	M133K	neutral	5.577	1.189	13.088	4.804	14.92	4.257	FALSE	0.94	2.479	0.73	1.658
124	135	M133L	neutral	6.744	1.623	10.536	2.012	11.853	3.54	FALSE	1.79	1.928	1.925	2.708
124	135	M133R	neutral	5.667	1.263	13.295	5.206	14.399	5.588	FALSE	1.8	3.445	0.37	0.781
124	135	M133T	neutral	6.112	1.301	12.042	5.792	14.508	4.048	FALSE	0.95	1.668	2.06	2.457
124	135	M133V	N.A.	5.381	1.154	13.939	6.252	12.932	4.716	TRUE	0.255	0.606	0.57	1.189
124	135	N235D	neutral	6.223	1.342	11.888	3.564	12.858	4.685	FALSE	3.085	4.43	0.32	0.724
124	135	N235H	stabilizing	4.762	1.281	9.652	4.857	14.68	6.168	FALSE	0.97	1.637	0.675	1.307
124	135	N235I	neutral	5.464	1.419	11.557	3.628	14.208	4.018	FALSE	4.77	6.329	1.365	1.789
124	135	N235K	destabilizing	6.395	1.347	13.82	5.359	14.417	4.4	FALSE	1.06	1.3	0.25	0.112
124	135	N235M	neutral	5.026	1.342	10.483	5.176	13.537	5.22	FALSE	0.295	0.471	1.095	2.174
124	135	N235S	N.A.	5.612	1.066	11.883	2.795	12.802	5.368	TRUE	0.455	1.468	0.28	0.524
124	135	N235T	stabilzing	4.961	1.098	9.856	5.651	13.729	5.116	FALSE	1.285	1.838	0.595	0.759
124	135	P142A	neutral	5.927	1.57	11.08	2.98	12.441	3.924	FALSE	0.765	1.835	0.305	0.529
124	135	P142F	neutral	6.025	1.185	11.03	3.289	16.037	4.761	FALSE	2.085	2.398	0.255	0.383
124	135	P142L	neutral	5.167	1.601	8.292	4.475	15.675	4.45	FALSE	0.87	1.729	0.38	0.614
124	135	P142R	neutral	5.324	1.307	9.059	6.132	17.06	4.615	FALSE	0.98	1.548	0.575	0.992
124	135	P142S	neutral	6.237	1.759	11.189	4.127	16.907	6.152	FALSE	2.165	3.933	0.305	0.828
124	135	P142T	neutral	4.767	1.534	12.768	7.479	13.016	5.87	FALSE	1.25	3.011	0.275	0.593
124	135	P278A	neutral	5.347	1.636	9.959	3.381	17.259	4.961	FALSE	1.355	2.403	0.53	0.65
124	135	P278S	neutral	6.102	1.585	10.786	3.462	12.846	5.224	FALSE	2.415	3.994	0.72	2.119
124	135	Q136E	neutral	5.492	1.227	11.451	4.906	14.825	4.728	FALSE	1.785	2.796	0.21	0.263
124	135	Q136H	neutral	6.623	1.6	12.449	4.403	13.289	4.328	FALSE	0.355	1.201	0.19	0.459
124	135	Q136K	neutral	5.817	996	9.431	3.687	13.574	5.093	FALSE	0.535	0.688	0.635	1.533
124	135	Q136L	stabilizing	4.811	1.3	9.524	5.104	16.133	5.135	FALSE	1.1	1.394	0.27	0.723
124	135	Q136R	neutral	5.11	1.082	11.948	5.712	14.254	5.598	FALSE	2.125	2.699	0.365	0.591
124	135	S116A	neutral	5.114	1.103	9.144	5.386	14.146	5.388	FALSE	2.71	3.22	1.345	1.495
124	135	S116C	neutral	6.413	1.515	11.118	3.534	14.799	4.447	FALSE	3.29	5.247	0.25	0.76
124	135	S116F	neutral	5.069	1.581	8.952	4.167	16.529	6.157	FALSE	935	1.421	0.84	1.445
124	135	S116P	neutral	5.023	1.3	11.16	5.411	16.069	6.117	FALSE	0.69	1.076	0.55	1.246
124	135	T123I	neutral	5.882	1.252	11.863	5.45	14.46	3.379	FALSE	1.13	2.787	0.33	0.613
124	135	T123S	neutral	4.691	1.072	12.206	3.639	13.895	6.895	FALSE	3.275	7.434	0.125	0.37
124	135	T125A	neutral	7.736	1.39	11.845	2.648	14.352	4.586	FALSE	2.37	4.492	0.695	1.307
124	135	T125M	neutral	6.434	1.283	12.989	2.857	16.659	3.54	FALSE	1.04	2.984	0.52	1.303
124	135	T140A	stabilizing	4.693	1.124	10.43	4.253	16.126	5.369	FALSE	2.065	2.165	0.435	0.97
124	135	T140I	stabilizing	4.579	1.367	9.974	4.523	18.997	3.007	FALSE	605	1.145	0.545	1.85
124	135	T140N	neutral	5.731	1.436	10.905	4.15	16.561	5.772	FALSE	665	1.221	2.2	3.188
124	135	T140S	neutral	5.071	1.18	9.466	4.73	14.556	6.3	FALSE	1.205	2.959	0.545	0.853
124	135	V122A	stabilizing	4.772	1.223	11.551	7.098	14.092	6.984	FALSE	1.845	3.685	0.23	0.385
124	135	V122L	neutral	6.883	1.646	10.393	2.497	11.793	5.526	FALSE	2.98	2.478	0.6	0.853
124	135	V122M	neutral	6.642	1.979	11.412	3.445	15.263	4.689	FALSE	6.965	6.117	0.58	0.688
124	135	V143L	neutral	5.707	1.482	11.734	4.018	15.219	5.146	FALSE	2.255	6.347	0.105	0.211
124	135	V143M	neutral	5.639	1.335	9.95	3.625	11.746	4.924	FALSE	0.83	1.752	0.29	0.872
124	135	V272A	neutral	5.125	1.154	12.475	5.229	14.113	4.519	FALSE	0.895	1.759	0.555	0.851
124	135	V272L	neutral	7.129	1.164	12.277	2.996	14.688	4.715	FALSE	0.235	0.66	0.24	0.874
124	135	V272M	neutral	5.242	1.095	10.834	5.55	12.762	4.274	FALSE	0.155	0.67	0.5	0.22
124	135	V274A	neutral	5.366	1.61	11.198	3.985	15.094	5.395	FALSE	0.42	0.798	0.76	1.694
124	135	V274C	destabilizing	5.263	1.239	15.882	4.245	11.252	3.647	FALSE	2.485	4.148	2.235	2.683
124	135	V274I	destabilizing	5.768	1.399	14.947	5.352	12.784	4.129	FALSE	1.28	2.027	0.165	0.333
124	135	V274L	N.A.	5.769	1.342	11.583	3.403	16.587	6.151	TRUE	2.785	5.134	0.15	0.49
124	135	Y234F	neutral	5.188	1.275	8.808	3.542	18.602	5.409	FALSE	6.575	5.949	0.775	1.016
124	135	Y234H	neutral	6.405	1.061	11.672	4.383	14.334	4.075	FALSE	1.175	2.737	0.275	0.652
124	135	Y236F	stabilizing	4.168	1.233	8.695	3.407	18.434	3.872	FALSE	740	1.337	0.64	1.045
